# The chromatin landscape of healthy and injured cell types in the human kidney

**DOI:** 10.1101/2023.06.07.543965

**Authors:** Debora L. Gisch, Michelle Brennan, Blue B. Lake, Jeannine Basta, Mark Keller, Ricardo Melo Ferreira, Shreeram Akilesh, Reetika Ghag, Charles Lu, Ying-Hua Cheng, Kimberly S. Collins, Samir V. Parikh, Brad H. Rovin, Lynn Robbins, Kimberly Y. Conklin, Dinh Diep, Bo Zhang, Amanda Knoten, Daria Barwinska, Mahla Asghari, Angela R. Sabo, Michael J. Ferkowicz, Timothy A Sutton, Katherine J Kelly, Ian H. De Boer, Sylvia E. Rosas, Krzysztof Kiryluk, Jeffrey B. Hodgin, Fadhl Alakwaa, Nichole Jefferson, Joseph P. Gaut, Nils Gehlenborg, Carrie L. Phillips, Tarek M. El-Achkar, Pierre C. Dagher, Takashi Hato, Kun Zhang, Jonathan Himmelfarb, Matthias Kretzler, Shamim Mollah, Kidney Precision Medicine Project (KPMP), Sanjay Jain, Michael Rauchman, Michael T. Eadon

## Abstract

There is a need to define regions of gene activation or repression that control human kidney cells in states of health, injury, and repair to understand the molecular pathogenesis of kidney disease and design therapeutic strategies. However, comprehensive integration of gene expression with epigenetic features that define regulatory elements remains a significant challenge. We measured dual single nucleus RNA expression and chromatin accessibility, DNA methylation, and H3K27ac, H3K4me1, H3K4me3, and H3K27me3 histone modifications to decipher the chromatin landscape and gene regulation of the kidney in reference and adaptive injury states. We established a comprehensive and spatially-anchored epigenomic atlas to define the kidney’s active, silent, and regulatory accessible chromatin regions across the genome. Using this atlas, we noted distinct control of adaptive injury in different epithelial cell types. A proximal tubule cell transcription factor network of *ELF3*, *KLF6*, and *KLF10* regulated the transition between health and injury, while in thick ascending limb cells this transition was regulated by *NR2F1*. Further, combined perturbation of *ELF3*, *KLF6*, and *KLF10* distinguished two adaptive proximal tubular cell subtypes, one of which manifested a repair trajectory after knockout. This atlas will serve as a foundation to facilitate targeted cell-specific therapeutics by reprogramming gene regulatory networks.
