## Supplemental Table 1 for "The chromatin landscape of healthy and injured cell types in the human kidney"

### Sheet: Sheet1
	Sample ID	Age Range	Sex	Tissue Source	Group	Tissue Type	Clinical Diagnosis	10x multiome snATAC/snRNA	WGBS DNAm GLOM	WGBS DNAm TI	H3K27ac Bulk	H3K27me3 Bulk	H3K4me1 Bulk	H3K4me3 Bulk	Spatia Transcriptomics	Regional mRNA	Regional Protein
	3510	50-59	M	KTRC	Reference	Nephrectomy	Tumor Nephrectomy	X
	3630	50-59	F	KTRC	Reference	Biopsy	Tumor Nephrectomy	X
	3691	60-69	M	KTRC	Reference	Nephrectomy	Tumor Nephrectomy	X
	17-1606	50-59	F	KPMP	Reference	Nephrectomy	Tumor Nephrectomy		X	X						X
	18-139	60-69	M	KPMP	Reference	Nephrectomy	Tumor Nephrectomy		X	X						X	X
	18-142	60-69	F	KPMP	Reference	Nephrectomy	Tumor Nephrectomy		X	X						X	X
	18-162	60-69	F	KPMP	Reference	Nephrectomy	Tumor Nephrectomy		X	X						X	X
	18-312	70-79	M	KPMP	Reference	Nephrectomy	Tumor Nephrectomy		X	X							X
	20-687		M	KPMP	Reference	Nephrectomy	Tumor Nephrectomy					X
	20-688		M	KPMP	Reference	Nephrectomy	Tumor Nephrectomy					X
	21-015	50-59	F	KPMP	Reference	Nephrectomy	Tumor Nephrectomy	X	X	X						X
	21-016	50-59	M	KPMP	Reference	Nephrectomy	Tumor Nephrectomy	X	X	X
	21-019	50-59	M	KPMP	Reference	Nephrectomy	Tumor Nephrectomy	X	X	X
	21-020	70-79	M	KPMP	Reference	Nephrectomy	Tumor Nephrectomy	X	X	X	X	X	X	X
	21-021	70-79	M	KPMP	Reference	Nephrectomy	Tumor Nephrectomy	X
	32-10074	70-79	M	KPMP	Biopsy	Biopsy	AKI		X	X						X
	IU170001	40-49	F	BBCI	Reference	Nephrectomy	Donor Nephrectomy		X	X						X
	IU170002	30-39	F	BBCI	Reference	Nephrectomy	Donor Nephrectomy		X	X
	IU180006	50-59	F	BBCI	Reference	Nephrectomy	Donor Nephrectomy		X	X					X	X	X
	K1700326-6		F	KTRC	Reference	Nephrectomy	Tumor Nephrectomy				X	X
	K1700415-2		F	KTRC	Reference	Deceased donor kidney	Tumor Nephrectomy				X	X
	K1800128P-3		M	KTRC	Reference	Nephrectomy	Tumor Nephrectomy				X	X
	21-0063	60-69	F	KPMP	DKD	Biopsy	DKD								X
	20-0040	50-59	M	KPMP	AKI	Biopsy	AKI								X	X
	s1815183	20-29	F	BBCI	Biopsy	Biopsy	Focal Segmental Glomerulosclerosis		X	X
