## Supplemental Table 7 for "The chromatin landscape of healthy and injured cell types in the human kidney"

### Sheet: Sheet1
Table from pathfindR for enrichment analyses of genes upregulated in aPT clusters with TF binding in regions of differential accessibility
ID	Term_Description	Fold_Enrichment	occurrence	support	lowest_p	highest_p	Up_regulated	Down_regulated	Cluster	Status
GO:0005161	platelet-derived growth factor receptor binding	64.4674	4	0.00501256	1.46525e-06	1.46525e-06	ITGB3	PTPRJ, PDGFC	1	Representative
GO:0048333	mesodermal cell differentiation	52.529	7	0.00502513	7.45637e-06	1.49096e-05	ITGA3, ITGB3		2	Representative
GO:0031527	filopodium membrane	39.3967	1	0.00502513	0.0424434	0.0424434	ITGA3, ITGB3		2	Member
GO:0022626	cytosolic ribosome	18.9104	10	0.0175377	1.26704e-05	0.000126388	RPL7, RPS13, RPS15, RPS27, UBA52, RPL36		3	Representative
GO:0003735	structural constituent of ribosome	14.3261	10	0.015	5.20721e-05	0.000516084	RPL7, RPS13, RPS15, RPS27, UBA52, RPL36		3	Member
GO:0051087	chaperone binding	15.5513	10	0.017772	3.12719e-05	0.0123916	HSPA8, HSPD1, PACRG	LRP2, PLG	4	Representative
GO:0042026	protein refolding	33.7686	4	0.005	3.22998e-05	0.0351187	HSPA8, HSPD1		5	Representative
GO:0051082	unfolded protein binding	9.09156	3	0.00518135	0.00195592	0.00390523	HSPA8, HSPD1		5	Member
GO:0001725	stress fiber	12.7773	2	0.0100251	0.000275676	0.000275676	ACTN1, TPM1		6	Representative
GO:0051496	positive regulation of stress fiber assembly	11.819	1	0.00518135	0.000350502	0.000350502	TPM1, NRP1		7	Representative
GO:0060978	angiogenesis involved in coronary vascular morphogenesis	118.19	1	0.00518135	0.000386204	0.000386204	NRP1		8	Representative
GO:0038085	vascular endothelial growth factor binding	59.0951	8	0.005	0.00386133	0.00386133	NRP1		8	Member
GO:0097443	sorting endosome	47.2761	8	0.005	0.00643496	0.00643496	NRP1		8	Member
GO:0014911	positive regulation of smooth muscle cell migration	33.7686	8	0.005	0.00810781	0.00810781	NRP1		8	Member
GO:0005021	vascular endothelial growth factor-activated receptor activity	39.3967	8	0.005	0.00965156	0.00965156	NRP1		8	Member
GO:0048844	artery morphogenesis	19.6984	1	0.00518135	0.0254739	0.0254739	NRP1		8	Member
GO:0008305	integrin complex	44.3213	10	0.005	0.000416607	0.00108965	ITGA3, ITGB3, ITGB8		9	Representative
GO:0007160	cell-matrix adhesion	12.6632	9	0.01	0.00245263	0.0400267	ITGA3, ITGB3, ITGB8		9	Member
GO:0004332	fructose-bisphosphate aldolase activity	78.7935	10	0.005	0.000579289	0.00115854		ALDOB	10	Representative
GO:0006000	fructose metabolic process	78.7935	10	0.005	0.000579289	0.00115854		ALDOB	10	Member
GO:0030388	fructose 1,6-bisphosphate metabolic process	59.0951	10	0.005	0.00115854	0.00231694		ALDOB	10	Member
GO:0070061	fructose binding	39.3967	10	0.005	0.00289618	0.00579164		ALDOB	10	Member
GO:0006096	glycolytic process	18.1831	10	0.005	0.0150569	0.0301036		ALDOB	10	Member
GO:0034667	integrin alpha3-beta1 complex	118.19	7	0.005	0.000643674	0.000965511	ITGA3		11	Representative
GO:0097062	dendritic spine maintenance	29.5476	1	0.00518135	0.0108097	0.0108097	ITGA3		11	Member
GO:0001664	G protein-coupled receptor binding	13.5075	3	0.00502513	0.00115859	0.00115859	HSPA8, PACRG		12	Representative
GO:0031072	heat shock protein binding	12.4411	3	0.00502513	0.00149287	0.00149287	HSPA8, PACRG		12	Member
GO:0001938	positive regulation of endothelial cell proliferation	9.84918	8	0.005	0.00153117	0.00153117	ITGB3, NRP1		13	Representative
GO:0010595	positive regulation of endothelial cell migration	7.87935	8	0.005	0.0030269	0.0030269	ITGB3, NRP1		13	Member
GO:0005952	cAMP-dependent protein kinase complex	59.0951	7	0.005	0.00231694	0.00231694	PRKACB		14	Representative
GO:0097546	ciliary base	14.7738	7	0.01	0.0463047	0.0463047	PRKACB		14	Member
GO:0140597	protein carrier activity	59.0951	9	0.005	0.00231694	0.00386133	HSPA8		15	Representative
GO:0140545	protein disaggregase activity	59.0951	1	0.005	0.00386133	0.00386133	HSPA8		15	Member
GO:0061684	chaperone-mediated autophagy	78.7935	1	0.00518135	0.00695019	0.00695019	HSPA8		15	Member
GO:0055131	C3HC4-type RING finger domain binding	39.3967	1	0.005	0.00965156	0.00965156	HSPA8		15	Member
GO:0005862	muscle thin filament tropomyosin	59.0951	2	0.00501256	0.00231694	0.00231694	TPM1		16	Representative
GO:0019899	enzyme binding	3.17289	1	0.005	0.00260178	0.00260178	HSPA8, HSPD1, ITGB3	PLG	17	Representative
GO:0031625	ubiquitin protein ligase binding	3.92333	7	0.00502513	0.00330085	0.0270088	HSPA8, HSPD1, PRKACB, PACRG		18	Representative
GO:0014069	postsynaptic density	16.6857	8	0.005	0.00349851	0.00970759	RPL7, RPS13, RPS27, SHISA6	GPHN, SYNDIG1	19	Representative
GO:0009986	cell surface	6.73449	10	0.00502513	0.00382083	0.0148474	ANXA2, HSPD1, ITGA3, ITGB3, ITGB8, PROM1	PLG, PTPRJ, SLC4A4, PDGFC	20	Representative
GO:0051702	biological process involved in interaction with symbiont	118.19	10	0.005	0.00386133	0.0173707	HSPD1	PLG	21	Representative
GO:0034185	apolipoprotein binding	39.3967	1	0.005	0.0424434	0.0424434	HSPD1	PLG	21	Member
GO:0051015	actin filament binding	7.46465	7	0.005	0.00490107	0.00490107	ACTN1, CACNB2, TPM1		22	Representative
GO:0022627	cytosolic small ribosomal subunit	20.8571	8	0.00510324	0.0063292	0.0426719	RPS13, RPS15, RPS27		23	Representative
GO:0045124	regulation of bone resorption	47.2761	10	0.005	0.00643496	0.0135109	ITGB3		24	Representative
GO:0019960	C-X3-C chemokine binding	47.2761	7	0.005	0.00643496	0.00965156	ITGB3		24	Member
GO:0003756	protein disulfide isomerase activity	26.2645	7	0.005	0.00695019	0.0138974	ITGB3		24	Member
GO:0030949	positive regulation of vascular endothelial growth factor receptor signaling pathway	29.5476	10	0.005	0.0108097	0.0108097	ITGB3		24	Member
GO:0033627	cell adhesion mediated by integrin	19.6984	1	0.00502513	0.0424434	0.0424434	ITGB3		24	Member
GO:0002020	protease binding	8.64806	7	0.005	0.0078216	0.0156006	ANXA2, ITGA3, ITGB3		25	Representative
GO:0051918	negative regulation of fibrinolysis	33.7686	10	0.005	0.00810781	0.00810781		PLG	26	Representative
GO:0015732	prostaglandin transport	236.38	8	0.005	0.00984821	0.016285	ABCC4, SLCO3A1		27	Representative
GO:0005178	integrin binding	5.08345	7	0.005	0.0114522	0.0228333	ACTN1, ITGB3		28	Representative
GO:0070527	platelet aggregation	26.2645	5	0.00502513	0.0295301	0.0295301	ACTN1, ITGB3		28	Member
GO:0031143	pseudopodium	26.2645	6	0.005	0.0138974	0.0138974	ACTN1		29	Representative
GO:0017166	vinculin binding	21.4891	10	0.005	0.0212295	0.0212295	ACTN1		29	Member
GO:0010887	negative regulation of cholesterol storage	26.2645	2	0.005	0.0138974	0.0138974		PPARA	30	Representative
GO:1902894	negative regulation of pri-miRNA transcription by RNA polymerase II	15.7587	1	0.00518135	0.0405191	0.0405191		PPARA	30	Member
GO:1901612	cardiolipin binding	26.2645	4	0.00501256	0.0138974	0.0138974		MME	31	Representative
GO:0048008	platelet-derived growth factor receptor signaling pathway	54.5493	10	0.005	0.0150569	0.0301036	NRP1	PTPRJ, PDGFC	32	Representative
GO:0038024	cargo receptor activity	31.5174	10	0.01	0.0202676	0.0405191		LRP2, CUBN	33	Representative
GO:0031994	insulin-like growth factor I binding	42.9783	10	0.005	0.0212295	0.0212295	ITGB3	LRP2	34	Representative
GO:0005765	lysosomal membrane	4.48824	1	0.005	0.0227871	0.0227871	ANXA2, HSPA8	RNF152	35	Representative
GO:0043235	receptor complex	9.09156	1	0.00502513	0.0314925	0.0314925	ITGA3, ITGB3, NRP1	LRP2, CUBN	36	Representative
GO:0015629	actin cytoskeleton	5.37228	1	0.005	0.0315382	0.0315382	FLNB, TPM1	MSRA, GAS2L3	37	Representative
GO:0005925	focal adhesion	5.41329	1	0.00502513	0.0322283	0.0322283	ACTN1, ITGB3, NRP1		38	Representative
GO:0070062	extracellular exosome	12.7773	10	0.00501256	0.0389571	0.0389571	ANPEP, ANXA2, HSPA8, HSPD1, PROM1	CUBN	39	Representative
GO:0006986	response to unfolded protein	10.2774	2	0.00509067	0.0488234	0.0488234	HSPD1		40	Representative
