## Supplemental Table 12 for "The chromatin landscape of healthy and injured cell types in the human kidney"

### Sheet: Sheet2
Table from pathfindR for enrichment analyses of genes are upregulated in aTAL and also
	ID	Term_Description	Fold_Enrichment	occurrence	support	lowest_p	highest_p	Up_regulated	Down_regulated	Cluster	Status
	GO:0005925	focal adhesion	9.1213	10	0.0625	2.31326e-10	9.2323e-08	ACTG1, ACTN1, ITGA2, ITGAV, ITGB1, ITGB6, LPP, MSN, MYH9, MAP2K1, VCL, EZR, MAP4K4, SORBS1, CORO1C		1	Representative
	GO:0051015	actin filament binding	7.54667	10	0.0113636	5.39112e-06	4.20652e-05	ACTN1, MYH9, MYO1E, MYO6, SVIL, EZR, CORO1C	CACNB2, HIP1	1	Member
	GO:0003779	actin binding	5.6396	10	0.00568182	0.000724549	0.00493076	ITGB1, KCNMA1, MYH9, MYO6, VCL, EZR, SORBS1, PDLIM5		1	Member
	GO:0005884	actin filament	8.4744	10	0.00568182	0.0015306	0.0371287	ACTG1, ACTN1, ANXA1, MYO6, EZR		1	Member
	GO:0001726	ruffle	7.96593	10	0.00566577	0.0053208	0.0359673	ACTN1, ITGB1, MYH9, MYO6, S100A6, EZR		1	Member
	GO:0015629	actin cytoskeleton	4.5261	10	0.00568182	9.06397e-07	0.00430682	CDH1, FER, MYH9, SVIL, EZR, PDLIM5, CORO1C, ARHGAP21, AHNAK	ARHGAP6	2	Representative
	GO:0031532	actin cytoskeleton reorganization	8.1285	10	0.00568182	0.00189574	0.00189574	ANXA1, FER, MYH9, PTPN1, EZR		2	Member
	GO:0022612	gland morphogenesis	39.8297	10	0.0334285	2.98316e-06	0.0173707	MSN, EZR		3	Representative
	GO:0045198	establishment of epithelial cell apical/basal polarity	14.4835	7	0.00564972	0.000122877	0.000122877	MSN, EZR		3	Member
	GO:0050839	cell adhesion molecule binding	11.9489	10	0.0169973	0.000147477	0.000147477	CDH1, ITGB1, MSN, EZR, NLGN4Y, NTNG1		3	Member
	GO:0008361	regulation of cell size	10.6212	7	0.00564972	0.000338563	0.000338563	MSN, EZR		3	Member
	GO:0005902	microvillus	7.24176	7	0.00564972	0.00404468	0.00404468	CD44, MSN, EZR		3	Member
	GO:0045177	apical part of cell	10.6212	10	0.00566577	0.00429836	0.00429836	ITPR3, MSN, EZR	CLCN5	3	Member
	GO:0007159	leukocyte cell-cell adhesion	14.4835	10	0.00566577	0.00494218	0.00494218	ITGB1, MSN, EZR	UMOD	3	Member
	GO:0071944	cell periphery	8.85104	7	0.00564972	0.00528978	0.00528978	ITGA3, MSN, PRKCE, EZR		3	Member
	GO:1902115	regulation of organelle assembly	39.8297	10	0.0334285	0.0108097	0.0173707	MSN, EZR		3	Member
	GO:0022614	membrane to membrane docking	31.8637	10	0.0278571	0.0180129	0.028944	MSN, EZR		3	Member
	GO:0030175	filopodium	9.71455	10	0.00566577	0.0339643	0.0339643	FGF13, ITGB1, MSN, EZR, RUFY3		3	Member
	GO:0035259	glucocorticoid receptor binding	53.1062	10	0.0116342	6.21364e-06	0.000235776	SMAD3, NRIP1, GRIP1	TACC1	4	Representative
	GO:0016922	nuclear receptor binding	9.10392	10	0.00566577	0.00950572	0.00950572	HIF1A, NRIP1	TACC1, PPARGC1A	4	Member
	GO:1902895	positive regulation of pri-miRNA transcription by RNA polymerase II	12.0696	10	0.0226631	1.39483e-05	1.39483e-05	KLF5, ETS1, HIF1A, SMAD3, TEAD1		5	Representative
	GO:0003700	DNA-binding transcription factor activity	2.69119	10	0.00566577	0.00503484	0.00503484	ETS1, ETV6, HIF1A, SMAD3, ZEB1, TEAD1, PAX8, CREB5	ESRRB, SOX6	5	Member
	GO:0000981	DNA-binding transcription factor activity, RNA polymerase II-specific	5.74861	10	0.00566577	0.0229123	0.0229123	ETS1, HIF1A, SMAD3, TEAD1, BHLHE40	ESRRB, PBX1	5	Member
	GO:0045893	positive regulation of transcription, DNA-templated	2.95035	10	0.00566577	0.0259503	0.0259503	CDH1, KLF6, ETS1, FGF2, HIF1A, SMAD3, MAP2K1, TEAD1, PAX8, CREB5, RYBP, HIVEP3	EGF, ESRRB, ESRRG, PPARGC1A, CREB3L2	5	Member
	GO:0048471	perinuclear region of cytoplasm	3.68604	10	0.0113636	3.08337e-05	0.00139338	CDH1, EIF4E, GALNT2, ITGB1, MSN, MYO6, NPC1, PRKCE, S100A6, TP53BP2, EZR, NDRG1, WWC1	NELL1, NTRK2, PIK3R1, PKP4, CYFIP2	6	Representative
	GO:0030054	cell junction	4.16519	10	0.0111735	0.000118903	0.00245522	CDH1, CTNNA1, FER, ITGB6, TP53BP2, SAMD4A, ARHGAP21	PKP4	7	Representative
	GO:0004842	ubiquitin-protein transferase activity	2.26305	10	0.00566577	0.000121736	0.000121736	BIRC3, MDM2, RNF213	PDZRN3, RNF152	8	Representative
	GO:0016567	protein ubiquitination	2.35679	10	0.00566577	0.0108472	0.0108472	MDM2, RNF213, SPSB1	PDZRN3, RNF152	8	Member
	GO:0051865	protein autoubiquitination	2.61178	10	0.00566577	0.0378185	0.0378185	MDM2, RNF213		8	Member
	GO:0007160	cell-matrix adhesion	8.53493	10	0.00568182	0.000124562	0.0215983	ITGA2, ITGA3, ITGAV, ITGB1, VCL, SORBS1		9	Representative
	GO:0048333	mesodermal cell differentiation	35.4042	10	0.0170455	0.000270907	0.000270907	ITGA2, ITGA3, ITGB1, KDM6B		9	Member
	GO:0034667	integrin alpha3-beta1 complex	79.6593	10	0.0284091	0.00231723	0.00231723	ITGA3, ITGB1		9	Member
	GO:0033627	cell adhesion mediated by integrin	26.5531	10	0.0113636	0.00299095	0.016303	ITGA2, ITGAV, ITGB1, ITGB6		9	Member
	GO:0031589	cell-substrate adhesion	18.3829	10	0.00568182	0.00388568	0.0211683	ITGA2, ITGAV, ITGB1		9	Member
	GO:0034666	integrin alpha2-beta1 complex	79.6593	10	0.0227273	0.00585743	0.00585743	ITGA2, ITGB1		9	Member
	GO:0007229	integrin-mediated signaling pathway	5.90069	7	0.00564972	0.0117187	0.0117187	ITGA2, ITGAV, ITGB1, ADAMTS1		9	Member
	GO:1903078	positive regulation of protein localization to plasma membrane	9.0522	10	0.00568182	0.0139742	0.0421492	ITGA3, ITGB1, PRKCE, SORBS1	PIK3R1	9	Member
	GO:0019960	C-X3-C chemokine binding	31.8637	1	0.00555556	0.028944	0.028944	ITGAV, ITGB1		9	Member
	GO:0044548	S100 protein binding	30.6382	10	0.0283288	0.000141982	0.000141982	ANXA2, ANXA11, S100A6, EZR, AHNAK		10	Representative
	GO:0019834	phospholipase A2 inhibitor activity	79.6593	10	0.0284091	0.00231723	0.00231723	ANXA1, ANXA2		10	Member
	GO:0048306	calcium-dependent protein binding	6.5028	10	0.00568182	0.013613	0.013613	ANXA1, ANXA2, ANXA11, S100A6		10	Member
	GO:0031340	positive regulation of vesicle fusion	31.8637	10	0.0170455	0.0231573	0.0231573	ANXA1, ANXA2		10	Member
	GO:0010628	positive regulation of gene expression	3.62088	10	0.0223471	0.000142497	0.000142497	ACTG1, BMP6, ETS1, HIF1A, SMAD3, MSN, MAP2K1, EZR, PIK3R3	ANK2, CALCR, EGF, NTRK2, PPARGC1A	11	Representative
	GO:0031625	ubiquitin protein ligase binding	2.64429	10	0.0170455	0.00773851	0.00773851	ACTG1, HIF1A, SMAD3, MDM2, VCL, SNX9, RTN4	PPARGC1A	11	Member
	GO:0016328	lateral plasma membrane	11.3799	10	0.0113315	0.000331159	0.000331159	ANXA1, CDH1, FGF13, CORO1C	ATP1B1	12	Representative
	GO:0072659	protein localization to plasma membrane	4.50902	10	0.00566577	0.00389807	0.00389807	CDH1, FGF13, EZR	ANK2, ATP1B1, CACNB2	12	Member
	GO:0014704	intercalated disc	8.53493	10	0.00566577	0.00635072	0.00635072	FGF13	ANK2, ATP1B1	12	Member
	GO:0071681	cellular response to indole-3-methanol	31.8637	10	0.0223471	0.000359869	0.0135109	CDH1, CTNNA1		13	Representative
	GO:0008013	beta-catenin binding	4.82784	10	0.00568182	0.00155994	0.0225102	CDH1, CTNNA1, VCL, GRIP1		13	Member
	GO:0045296	cadherin binding	11.3799	1	0.00555556	0.00239592	0.00239592	CTNNA1, VCL, PROM1, NDRG1		13	Member
	GO:0016342	catenin complex	19.9148	10	0.00568182	0.00416994	0.0378132	CDH1, CTNNA1		13	Member
	GO:0090303	positive regulation of wound healing	17.3172	10	0.0113636	0.000656928	0.0105916	ACTG1, ANXA1, CLDN4, ITGB1, PRKCE		14	Representative
	GO:0006909	phagocytosis	11.3799	10	0.00566577	0.00635072	0.00635072	ANXA1, ANXA11, ITGB1, CORO1C		14	Member
	GO:0001678	cellular glucose homeostasis	14.9361	10	0.00566577	0.000817601	0.000817601	HIF1A, HKDC1	PIK3R1	15	Representative
	GO:0002248	connective tissue replacement involved in inflammatory response wound healing	26.5531	2	0.00590017	0.00695019	0.00695019	HIF1A		15	Member
	GO:0032909	regulation of transforming growth factor beta2 production	39.8297	10	0.0509919	0.0108097	0.0108097	HIF1A, SMAD3		15	Member
	GO:0032364	oxygen homeostasis	39.8297	10	0.0169973	0.0108097	0.0108097	HIF1A, SOD2		15	Member
	GO:0001223	transcription coactivator binding	6.37275	10	0.00566577	0.013742	0.013742	HIF1A, SMAD3		15	Member
	GO:0008134	transcription factor binding	2.41392	10	0.0113315	0.0153968	0.0153968	HIF1A, SMAD3	ESRRB, PIK3R1, KCTD1	15	Member
	GO:0002039	p53 binding	4.34505	10	0.00566577	0.0378929	0.0378929	HIF1A, MDM2, TP53BP2		15	Member
	GO:0005912	adherens junction	6.63828	1	0.0111111	0.000960576	0.000960576	CDH1, MYO1E, VCL, NDRG1, SORBS1		16	Representative
	GO:0016600	flotillin complex	34.1397	10	0.00568182	0.0378132	0.0378132	CDH1, SORBS1, CORO1C		16	Member
	GO:0044291	cell-cell contact zone	18.7434	10	0.00566577	0.00111211	0.00911443	VCL, TJP2, AHNAK	PKP4	17	Representative
	GO:0043034	costamere	28.967	1	0.0111111	0.012242	0.012242	SVIL, VCL, AHNAK	ANK2	17	Member
	GO:0042383	sarcolemma	13.2766	10	0.0170455	0.013807	0.013807	ITGB1, SLC2A1, VCL, AHNAK	ANK2, ATP1B1	17	Member
	GO:0005942	phosphatidylinositol 3-kinase complex	39.8297	7	0.00564972	0.00135172	0.00135172		PIK3R1	18	Representative
	GO:0005943	phosphatidylinositol 3-kinase complex, class IA	39.8297	7	0.00564972	0.00135172	0.00135172		PIK3R1	18	Member
	GO:0042307	positive regulation of protein import into nucleus	5.90069	2	0.00590017	0.00217108	0.00217108	CDH1	PIK3R1	18	Member
	GO:0035371	microtubule plus-end	9.95742	1	0.00555556	0.0014159	0.0014159	DST, CLIP1		19	Representative
	GO:1903923	positive regulation of protein processing in phagocytic vesicle	39.8297	9	0.00568182	0.00180229	0.00180229	MYH9		20	Representative
	GO:0001725	stress fiber	6.45887	1	0.00555556	0.00384139	0.00384139	ACTN1, MYH9, SORBS1		20	Member
	GO:0032506	cytokinetic process	53.1062	10	0.00568182	0.00540587	0.00540587	ANXA11, MYH9		20	Member
	GO:0030048	actin filament-based movement	22.7598	9	0.00568182	0.0378132	0.0378132	MYH9, MYO6		20	Member
	GO:0005178	integrin binding	5.13931	1	0.00555556	0.04765	0.04765	ACTN1, DST, FGF2, ITGAV, ITGB1, MYH9		20	Member
	GO:0070371	ERK1 and ERK2 cascade	10.8626	10	0.00566577	0.00224468	0.00224468	ITGAV, MAP2K1	EGF	21	Representative
	GO:0090170	regulation of Golgi inheritance	19.9148	10	0.00566577	0.0212295	0.0212295	MAP2K1		21	Member
	GO:0043235	receptor complex	4.28935	10	0.00566577	0.00228437	0.00228437	FGFR1, ITGA3, ITGB1, ITGB6, ITPR3, SMAD3	NTRK2	22	Representative
	GO:0034685	integrin alphav-beta6 complex	79.6593	10	0.00566577	0.00354021	0.00354021	ITGAV, ITGB6		23	Representative
	GO:0008305	integrin complex	19.9148	10	0.00568182	0.00759339	0.0412985	ITGA2, ITGA3, ITGAV, ITGB6		23	Member
	GO:1901388	regulation of transforming growth factor beta activation	31.8637	10	0.00566577	0.0353728	0.0353728	ITGAV, ITGB6		23	Member
	GO:0030335	positive regulation of cell migration	5.09449	1	0.00552486	0.00382082	0.00382082	ACTG1, CLDN4, FER, ITGB1, LAMC2, PLAU, SOD2, MAP4K4, RUFY3, FAM110C	EGF	24	Representative
	GO:0005856	cytoskeleton	5.11574	3	0.00584795	0.0039814	0.0319383	ACTG1, MSN, MYO1E, VCL, IGF2BP2	HIP1, PKP4	25	Representative
	GO:0051893	regulation of focal adhesion assembly	11.3799	7	0.00564972	0.00954825	0.00954825	ACTG1, VCL, CORO1C		25	Member
	GO:0005911	cell-cell junction	4.59573	1	0.00555556	0.0152982	0.0152982	ACTG1, ACTN1, CLDN4, CTNNA1, VCL	PKP4	25	Member
	GO:0043536	positive regulation of blood vessel endothelial cell migration	8.38519	10	0.0113315	0.00416994	0.0335956	ETS1, FGF2, FGFR1, HIF1A		26	Representative
	GO:0090722	receptor-receptor interaction	39.8297	10	0.0113315	0.0108097	0.0108097	FGF2, FGFR1		26	Member
	GO:2000546	positive regulation of endothelial cell chemotaxis to fibroblast growth factor	39.8297	10	0.0113315	0.0108097	0.0108097	FGF2, FGFR1		26	Member
	GO:0009986	cell surface	2.95035	10	0.0170455	0.00470366	0.00691212	ANXA1, ANXA2, CD44, ITGA2, ITGA3, ITGAV, ITGB1, MSN, PLAU, TFPI, TNFRSF10B, PROM1	LMO7	27	Representative
	GO:0008017	microtubule binding	5.1811	10	0.00566577	0.0070882	0.0070882	FGF13, CLIP1, EZR, MAP4K4, NDRG1, CAMSAP1	RP1, SGIP1	28	Representative
	GO:0001525	angiogenesis	7.24176	10	0.0113636	0.0126402	0.0126402	ACTG1, ANXA2, ITGAV, MYH9, SAT1, RNF213	EGF	29	Representative
	GO:0070062	extracellular exosome	5.74121	10	0.00566577	0.0446221	0.0446221	ACTG1, ANXA1, ANXA2, PROM1, AGO2, AHNAK	EGF, SLC12A1	29	Member
	GO:0042752	regulation of circadian rhythm	2.74687	10	0.00566577	0.0151996	0.0151996	BHLHE40	PPARGC1A	30	Representative
	GO:0019904	protein domain specific binding	4.94437	1	0.00555556	0.0233179	0.0233179	ERCC1, ETV6, HIF1A, MDM2, MYH9, EZR, BHLHE40, TJP2, KHDRBS3		31	Representative
	GO:0009966	regulation of signal transduction	39.8297	10	0.0222857	0.0270144	0.0270144	PTPN1, UGCG, MGLL		32	Representative
	GO:0005765	lysosomal membrane	2.52087	7	0.00564972	0.0277373	0.0277373	ANXA2, MYO6, NPC1, AP1S3	RNF152	33	Representative
	GO:0060544	regulation of necroptotic process	22.7598	10	0.0619723	0.0283643	0.0283643	BIRC3, OGT		34	Representative
	GO:0016303	1-phosphatidylinositol-3-kinase activity	11.3799	7	0.00564972	0.0283643	0.0283643	PIK3R3		35	Representative
	GO:0035197	siRNA binding	11.3799	10	0.00566577	0.0378132	0.0378132	AGO2		36	Representative
	GO:0007183	SMAD protein complex assembly	11.3799	2	0.00590017	0.0486096	0.0486096	SMAD3		37	Representative
